# Independent domestication events in the blue-cheese fungus *Penicillium roqueforti*

**DOI:** 10.1101/451773

**Authors:** Emilie Dumas, Alice Feurtey, Ricardo C Rodríguez de la Vega, Stéphanie Le Prieur, Alodie Snirc, Monika Coton, Anne Thierry, Emmanuel Coton, Mélanie Le Piver, Daniel Roueyre, Jeanne Ropars, Antoine Branca, Tatiana Giraud

## Abstract

Domestication provides an excellent framework for studying adaptive divergence. Using population genomics and phenotypic assays, we reconstructed the domestication history of the blue cheese mold *Penicillium roqueforti.* We showed that this fungus was domesticated twice independently. The population used in Roquefort originated from an old domestication event associated with weak bottlenecks and exhibited traits beneficial for pre-industrial cheese production (slower growth in cheese and greater spore production on bread, the traditional multiplication medium). The other cheese population originated more recently from the selection of a single clonal lineage, was associated to all types of blue cheese worldwide but Roquefort, and displayed phenotypes more suited for industrial cheese production (high lipolytic activity, efficient cheese cavity colonization ability and salt tolerance). We detected genomic regions affected by recent positive selection and putative horizontal gene transfers. This study sheds light on the processes of rapid adaptation and raises questions about genetic resource conservation.
