## Supplementary material for "Independent domestication events in the blue-cheese fungus *Penicillium roqueforti*": Table S1

### Sheet: Feuil1
Strain ID	Species	Environment	Substrate	Origin	Genetic cluster	Reference	Accession number
FM169 *	P. biforme	Cheese	Unknown	France	Outgroup	Ropars, J et al. 2015	HG813601-HG814182
FM013 *	P. camemberti	Cheese	Camembert	France	Outgroup	Cheeseman K, et al. 2014	HG793134-HG793313
LCP05629	P. carneum	Cheese	Cheddar cheese	Unknown	Outgroup	This study	ERS1628900
LCP05634 *	P. carneum	Non-cheese	Mouldy rye bread	Denmark	Outgroup	Ropars, J et al. 2015	HG816029-HG818118
JGI *	P. chrysogenum	Non-cheese	Non-cheese	Industrial Strain	Outgroup	Specht T. et al. 2014	CM002798-CM002802
Pd1*	P. digitatum	Non-cheese	Grapefruit	Spain	Outgroup	Direct Submission	JH993634-JH993686
FM041 *	P. fuscoglaucum	Non-cheese	Cheese	France	Outgroup	Cheeseman K, et al. 2014	HG814183-HG815135
FM193 *	P. nalgiovense	Non-cheese	Unknown	France	Outgroup	Ropars, J et al. 2015	HG815136-HG816004
FM227 *	P. paneum	Unknown	Unknown	France	Outgroup	Ropars, J et al. 2015	HG813308-HG813531
LCP05616	P. paneum	Non-cheese	Mouldy rye bread	Denmark	Outgroup	This study	ERS1628902
LCP05617	P. paneum	Non-cheese	Silage	Belgium	Outgroup	This study	ERS1628903
LCP05618	P. paneum	Non-cheese	Cacao	France	Outgroup	This study	ERS1628904
LCP06038	P. paneum	Non-cheese	Silage, Zea mays	Belgium	Outgroup	This study	ERS1628905
LCP06061	P. paneum	Non-cheese	Bread	Sweden	Outgroup	This study	ERS1628906
LCP06062	P. paneum	Non-cheese	Mouldy rye bread	Denmark	Outgroup	This study	ERS1628907
LCP06127	P. paneum	Non-cheese	Unknown	France	Outgroup	This study	ERS1628908
CBS128137	P. psychrosexualis	Non-cheese	Wooden crate in cold-store of apples	Netherlands	Outgroup	This study	ERS1628901
FM164 *	P. roqueforti	Cheese	Gorgonzola	France	non-Roquefort	Cheeseman K, et al. 2014	HG792015-HG792062
LCP00146	P. roqueforti	Cheese	Roquefort	France	non-Roquefort	This study	ERS1628909
LCP00148	P. roqueforti	Non-cheese	Brewery environment	Unknown	Roquefort	This study	ERS1628910
LCP02492	P. roqueforti	Unknown	Unknown	Unknown	Roquefort	This study	LT839889-LT839890
LCP02939	P. roqueforti	Non-cheese	Brioche under plastic wrap	Unknown	Roquefort	This study	ERS1628911
LCP03676	P. roqueforti	Non-cheese	Fruit, compote	France	silage/food spoiler	This study	LT993270-LT993271
LCP03914	P. roqueforti	Non-cheese	Fruit, compote	France	silage/food spoiler	This study	ERS1628912
LCP03969	P. roqueforti	Non-cheese	Fruit Compote	France	silage/food spoiler	This study	ERS1628913
LCP04111	P. roqueforti	Non-cheese	Wood	France	lumber/food spoiler	This study	ERS1628914
LCP04157T	P. roqueforti	Cheese	Roquefort	USA	Roquefort	This study	ERS1628915
LCP04180	P. roqueforti	Non-cheese	Strawberry Sorbet	France	silage/food spoiler	This study	ERS1628916
LCP05419	P. roqueforti	Non-cheese	Inner fridge wall	France	lumber/food spoiler	This study	ERS1628917
LCP05885	P. roqueforti	Non-cheese	Silage	France	silage/food spoiler	This study	ERS1628938
LCP06036	P. roqueforti	Non-cheese	Cork Wine Bottle	Belgium	silage/food spoiler	This study	ERS1628918
LCP06037	P. roqueforti	Non-cheese	Drying Wood	France	lumber/food spoiler	This study	ERS1628919
LCP06039	P. roqueforti	Non-cheese	Fruit Wild Apple	Unknown	lumber/food spoiler	This study	ERS1628920
LCP06040	P. roqueforti	Non-cheese	Mouldy baker's yeast	France	lumber/food spoiler	This study	ERS1628921
LCP06043	P. roqueforti	Non-cheese	Silage	Belgium	silage/food spoiler	This study	ERS1628922
LCP06059	P. roqueforti	Non-cheese	Silage	Unknown	silage/food spoiler	This study	ERS1628923
LCP06060	P. roqueforti	Non-cheese	Sulphite Liquor	Canada	lumber/food spoiler	This study	ERS1628924
LCP06064	P. roqueforti	Non-cheese	Mouldy baker's yeast	Unknown	lumber/food spoiler	This study	ERS1628925
LCP06096	P. roqueforti	Cheese	Unknown	Unknown	Roquefort	This study	ERS1628941
LCP06097	P. roqueforti	Cheese	Unknown	Unknown	non-Roquefort	This study	ERS1628939
LCP06098	P. roqueforti	Non-cheese	Silage	France	silage/food spoiler	This study	ERS1628940
LCP06128	P. roqueforti	Cheese	Roquefort	France	Roquefort	This study	ERS1628926
LCP06129	P. roqueforti	Cheese	Unknown	France	non-Roquefort	This study	ERS1628927
LCP06130	P. roqueforti	Cheese	Gorgonzola	Italy	Roquefort	This study	ERS1628928
LCP06131	P. roqueforti	Cheese	Roquefort Societe Baragnaude	France	Roquefort	This study	ERS1628929
LCP06132	P. roqueforti	Cheese	Stilton	England	non-Roquefort	This study	ERS1628930
LCP06133	P. roqueforti	Cheese	Roche Montagne	France	non-Roquefort	This study	ERS1628931
LCP06134	P. roqueforti	Cheese	Blue Sunshine	USA	non-Roquefort	This study	ERS1628932
LCP06135	P. roqueforti	Cheese	Bath Blue - organic	England	non-Roquefort	This study	ERS1628933
LCP06136	P. roqueforti	Cheese	Great Hill Blue	USA	Roquefort	This study	ERS1628934
LCP06137	P. roqueforti	Cheese	Roquefort Vernieres	France	Roquefort	This study	ERS1628935
LCP06138	P. roqueforti	Cheese	Cambozola black label	Germany	non-Roquefort	This study	ERS1628936
LCP06146	P. roqueforti	Cheese	Bleu du Bocage	France	non-Roquefort	This study	LT993272-LT993273
LCP06147	P. roqueforti	Cheese	Gorgonzola	Italy	non-Roquefort	This study	LT993274-LT993275
LCP06148	P. roqueforti	Cheese	Cavemaster reserve Barden Blue cheese	USA	non-Roquefort	This study	LT993276-LT993277
LCP06149	P. roqueforti	Cheese	Stilton	England	non-Roquefort	This study	LT993278-LT993279
LCP06151	P. roqueforti	Cheese	Bleu des Basques	France	non-Roquefort	This study	LT993280-LT993281
LCP06152	P. roqueforti	Cheese	Roquefort	France	Roquefort	This study	LT993282-LT993283
LCP06156	P. roqueforti	Cheese	Roquefort	France	Roquefort	This study	LT993284-LT993285
LCP06158	P. roqueforti	Cheese	Roquefort	France	Roquefort	This study	LT993286-LT993287
LCP06163	P. roqueforti	Cheese	Roquefort	France	Roquefort	This study	LT993288-LT993289
LCP06164	P. roqueforti	Cheese	Roquefort	France	Roquefort	This study	LT993290-LT993291
LCP06169	P. roqueforti	Cheese	Roquefort	France	Roquefort	This study	LT993292-LT993293
LCP06173	P. roqueforti	Cheese	Jersey Blue	Switzerland	non-Roquefort	This study	ERS1628937
LCP06199	P. roqueforti	Cheese	Roquefort	France	Roquefort	This study	LT993294-LT993295
LCP06471	P. roqueforti	Cheese	Gorgonzola	Unknown	Roquefort	This study	LT993296-LT993297
LCP06607	P. roqueforti	Non-cheese	Silage	Unknown	silage/food spoiler	This study	LT993298-LT993299
LCP06608	P. roqueforti	Non-cheese	Silage	Unknown	silage/food spoiler	This study	LT993300-LT993301
LCP06609	P. roqueforti	Non-cheese	Silage	Unknown	silage/food spoiler	This study	LT993302-LT993303
LIP0110	P. roqueforti	Cheese	Blue cheese	Germany	non-Roquefort	This study	LT839891-LT839892
LIP0111	P. roqueforti	Cheese	Blue cheese	Denmark	non-Roquefort	This study	LT839893-LT839894
LIP0112	P. roqueforti	Cheese	Roquefort	France	Roquefort	This study	LT839895-LT839896
LIP0113	P. roqueforti	Cheese	Roquefort	France	Roquefort	This study	LT839897-LT839898
LIP0114	P. roqueforti	Cheese	Unknown	Unknown	Roquefort	This study	LT839899-LT839900
LIP0115	P. roqueforti	Cheese	Unknown	Unknown	non-Roquefort	This study	LT839901-LT839902
LIP0116	P. roqueforti	Cheese	Unknown	Unknown	non-Roquefort	This study	LT839903-LT839904
LIP0117	P. roqueforti	Cheese	Unknown	Unknown	non-Roquefort	This study	LT839905-LT839906
LIP0118	P. roqueforti	Cheese	Unknown	Unknown	non-Roquefort	This study	LT839907-LT839908
LIP0119	P. roqueforti	Cheese	Gorgonzola	Italy	non-Roquefort	This study	LT839909-LT839910
LIP0120	P. roqueforti	Cheese	Gorgonzola	Italy	non-Roquefort	This study	LT839911-LT839912
LIP0121	P. roqueforti	Cheese	Gorgonzola	Italy	non-Roquefort	This study	LT839913-LT839914
LIP0122	P. roqueforti	Cheese	Gorgonzola	Italy	non-Roquefort	This study	LT839915-LT839916
LIP0123	P. roqueforti	Cheese	Gorgonzola	Italy	non-Roquefort	This study	LT839917-LT839918
LIP0124	P. roqueforti	Cheese	Gorgonzola	Italy	non-Roquefort	This study	LT839919-LT839920
LIP0125	P. roqueforti	Cheese	Roquefort	France	Roquefort	This study	LT839921-LT839922
LIP0126	P. roqueforti	Cheese	Bleu d'Auvergne	France	non-Roquefort	This study	LT839923-LT839924
LIP0127	P. roqueforti	Cheese	Bleu d'Auvergne	France	non-Roquefort	This study	LT839925-LT839926
LIP0128	P. roqueforti	Cheese	Roquefort	France	Roquefort	This study	LT839927-LT839928
LIP0129	P. roqueforti	Cheese	Roquefort	France	Roquefort	This study	LT839929-LT839930
LIP0130	P. roqueforti	Cheese	Fourme d'Ambert	France	non-Roquefort	This study	LT839931-LT839932
LIP0131	P. roqueforti	Cheese	Fourme d'Ambert	France	non-Roquefort	This study	LT839933-LT839934
LIP0132	P. roqueforti	Cheese	Roquefort	France	Roquefort	This study	LT839935-LT839936
LIP0133	P. roqueforti	Cheese	Roquefort	France	Roquefort	This study	LT839937-LT839938
LIP0134	P. roqueforti	Cheese	Roquefort	France	Roquefort	This study	LT839939-LT839940
LIP0135	P. roqueforti	Cheese	Bleu de Gex	France	non-Roquefort	This study	LT839941-LT839942
LIP0136	P. roqueforti	Cheese	Unknown	Unknown	non-Roquefort	This study	LT839943-LT839944
LIP0137	P. roqueforti	Cheese	Gorgonzola	Italy	Roquefort	This study	LT839945-LT839946
LIP0138	P. roqueforti	Cheese	Gorgonzola	Italy	non-Roquefort	This study	LT839947-LT839948
LIP0139	P. roqueforti	Cheese	Gorgonzola	Italy	non-Roquefort	This study	LT839949-LT839950
LIP0140	P. roqueforti	Cheese	Unknown	Unknown	non-Roquefort	This study	LT839951-LT839952
LIP0141	P. roqueforti	Cheese	Roquefort	France	Roquefort	This study	LT839953-LT839954
LIP0142	P. roqueforti	Cheese	Unknown	Unknown	Roquefort	This study	LT839955-LT839956
LIP0143	P. roqueforti	Cheese	Unknown	Unknown	Roquefort	This study	LT839957-LT839958
LIP0144	P. roqueforti	Cheese	Unknown	Unknown	non-Roquefort	This study	LT839959-LT839960
LIP0145	P. roqueforti	Cheese	Roquefort	France	Roquefort	This study	LT839961-LT839962
LIP0146	P. roqueforti	Cheese	Roquefort	France	Roquefort	This study	LT839963-LT839964
LIP0147	P. roqueforti	Cheese	Blue cheese	Germany	non-Roquefort	This study	LT839965-LT839966
LIP0148	P. roqueforti	Cheese	Unknown	Unknown	non-Roquefort	This study	LT839967-LT839968
LIP0250	P. roqueforti	Cheese	Bleu d'Auvergne	France	non-Roquefort	This study	LT839969-LT839970
LIP0251	P. roqueforti	Cheese	Bleu d'Auvergne	France	Roquefort	This study	LT839971-LT839972
LIP0252	P. roqueforti	Cheese	Fourme de Montbrison	France	non-Roquefort	This study	LT839973-LT839974
LIP0253	P. roqueforti	Cheese	Fourme d'Ambert	France	non-Roquefort	This study	LT839975-LT839976
LIP0254	P. roqueforti	Cheese	Bleu d'Auvergne	France	Roquefort	This study	LT839977-LT839978
LIP0255	P. roqueforti	Cheese	Bleu d'Auvergne	France	non-Roquefort	This study	LT839979-LT839980
LIP0256	P. roqueforti	Cheese	Fourme d'Ambert	France	non-Roquefort	This study	LT839981-LT839982
LIP0257	P. roqueforti	Cheese	Bleu des Causses	France	Roquefort	This study	LT839983-LT839984
LIP0258	P. roqueforti	Cheese	Bleu d'Auvergne	France	non-Roquefort	This study	LT839985-LT839986
LIP0259	P. roqueforti	Cheese	Roquefort	France	Roquefort	This study	LT839987-LT839988
LIP0260	P. roqueforti	Cheese	Roquefort	France	Roquefort	This study	LT839989-LT839990
LIP0261	P. roqueforti	Cheese	Fourme d'Ambert	France	non-Roquefort	This study	LT839991-LT839992
LIP0262	P. roqueforti	Cheese	Roquefort	France	Roquefort	This study	LT839993-LT839994
LIP0263	P. roqueforti	Cheese	Roquefort	France	Roquefort	This study	LT839995-LT839996
LIP0264	P. roqueforti	Cheese	Fourme de Montbrison	France	non-Roquefort	This study	LT839997-LT839998
LIP0265	P. roqueforti	Cheese	Bleu d'Auvergne	France	non-Roquefort	This study	LT839999-LT840000
LIP0266	P. roqueforti	Cheese	Gorgonzola	Italy	non-Roquefort	This study	LT840001-LT840002
LIP0267	P. roqueforti	Cheese	Gorgonzola	Italy	non-Roquefort	This study	LT840003-LT840004
LIP0268	P. roqueforti	Cheese	Gorgonzola	Italy	non-Roquefort	This study	LT840005-LT840006
LIP0269	P. roqueforti	Cheese	Gorgonzola	Italy	non-Roquefort	This study	LT840007-LT840008
LIP0270	P. roqueforti	Cheese	Unknown	Unknown	non-Roquefort	This study	LT840009-LT840010
LIP0271	P. roqueforti	Cheese	Bleu d'Auvergne	France	non-Roquefort	This study	LT840011-LT840012
LIP0272	P. roqueforti	Cheese	Gorgonzola	Italy	non-Roquefort	This study	LT840013-LT840014
LIP0273	P. roqueforti	Cheese	Gorgonzola	Italy	non-Roquefort	This study	LT840015-LT840016
LIP0274	P. roqueforti	Cheese	Roquefort	France	Roquefort	This study	LT840017-LT840018
LIP0275	P. roqueforti	Cheese	Roquefort	France	Roquefort	This study	LT840019-LT840020
UASWS *	P. roqueforti	Non-cheese	Bread	Switzerland	silage/food spoiler	Crovadore,J et al. (unpublished)	JNNS01000001-JNNS01000428
UBOCC-A-111277	P. roqueforti	Non-cheese	Fruit preparation	France	non-Roquefort	This study	LT840031-LT840032
UBOCC-A-112076	P. roqueforti	Non-cheese	Brioche	France	Roquefort	This study	LT840033-LT840034
UBOCC-A-112166	P. roqueforti	Non-cheese	Mouldy rye bread	France	Roquefort	This study	LT840035-LT840036
UBOCC-A-113007	P. roqueforti	Cheese	Blue cheese	USA	Roquefort	This study	LT839853-LT839854
UBOCC-A-113008	P. roqueforti	Cheese	Blue cheese	Latvia	non-Roquefort	This study	LT839855-LT839856
UBOCC-A-113019	P. roqueforti	Cheese	Cabrales	Spain	non-Roquefort	This study	LT839847-LT839848
UBOCC-A-113020	P. roqueforti	Cheese	Roquefort	France	Roquefort	This study	LT839867-LT839868
UBOCC-A-115001	P. roqueforti	Cheese	Blue cheese	Switzerland	non-Roquefort	This study	LT839875-LT839876
UBOCC-A-116018	P. roqueforti	Cheese	Bleu des Causses	France	Roquefort	This study	LT840029-LT840030
UBOCC-A-117120	P. roqueforti	Cheese	Blue cheese	Spain	Roquefort	This study	LT839845-LT839846
UBOCC-A-117121	P. roqueforti	Cheese	Blue cheese	Canada	Roquefort	This study	LT839861-LT839862
UBOCC-A-117122	P. roqueforti	Cheese	Bleu d'Auvergne	France	Roquefort	This study	LT839865-LT839866
UBOCC-A-117123	P. roqueforti	Cheese	Blue cheese	New-Zealand	Roquefort	This study	LT839871-LT839872
UBOCC-A-117124	P. roqueforti	Cheese	Blue cheese	Argentina	Roquefort	This study	LT839877-LT839878
UBOCC-A-117125	P. roqueforti	Cheese	Blue cheese	Ireland	Roquefort	This study	LT840021-LT840022
UBOCC-A-117127	P. roqueforti	Cheese	Roquefort	France	Roquefort	This study	LT840023-LT840024
UBOCC-A-117128	P. roqueforti	Cheese	Bleu des Causses	France	Roquefort	This study	LT839863-LT839864
UBOCC-A-117209	P. roqueforti	Cheese	Gamonéu	Spain	non-Roquefort	This study	LT839849-LT839850
UBOCC-A-117210	P. roqueforti	Cheese	Blue cheese	Netherlands	non-Roquefort	This study	LT839851-LT839852
UBOCC-A-117211	P. roqueforti	Cheese	Blue cheese	Poland	non-Roquefort	This study	LT839857-LT839858
UBOCC-A-117212	P. roqueforti	Cheese	Blue cheese	Germany	non-Roquefort	This study	LT839859-LT839860
UBOCC-A-117213	P. roqueforti	Cheese	Bleu du Vercors	France	non-Roquefort	This study	LT839869-LT839870
UBOCC-A-117214	P. roqueforti	Cheese	Blue cheese	New-Zealand	non-Roquefort	This study	LT839873-LT839874
UBOCC-A-117215	P. roqueforti	Cheese	Blue cheese	Finland	non-Roquefort	This study	LT839879-LT839880
UBOCC-A-117216	P. roqueforti	Cheese	Stilton	England	non-Roquefort	This study	LT839881-LT839882
UBOCC-A-117217	P. roqueforti	Cheese	Blue cheese	Czech republic	non-Roquefort	This study	LT839883-LT839884
UBOCC-A-117218	P. roqueforti	Cheese	Danablu	Denmark	non-Roquefort	This study	LT839885-LT839886
UBOCC-A-117219	P. roqueforti	Cheese	Blue cheese	Brazil	non-Roquefort	This study	LT839843-LT839844
UBOCC-A-117220	P. roqueforti	Cheese	Fourme d'Ambert	France	non-Roquefort	This study	LT839887-LT839888
UBOCC-A-117221	P. roqueforti	Cheese	French blue	France	non-Roquefort	This study	LT840025-LT840026
UBOCC-A-117222	P. roqueforti	Cheese	Bleu de Gex	France	non-Roquefort	This study	LT840027-LT840028
WISCONSIN 54-1255 *	P. rubens	Non-cheese	Mouldy cantaloup	USA	Outgroup	van den Berg, M.A et al. 2008	AM920416-AM920464
