## Supplementary material for "Independent domestication events in the blue-cheese fungus *Penicillium roqueforti*": Table S2

### Sheet: Sheet1
Marker	Usage	Analysis	Scaffold	Forward	Reverse	Annealing temperature	Reference
1C5	Cluster assignment	Sanger sequencing	ProqFM164S01	CTCACCAGGTCACCGGTATT	CTTCTTTTTGGTCCCACACG	60°C	This study
S3	Cluster assignment	Sanger sequencing	ProqFM164S04	ACCTAGTTCTGCTTCCCTCG	TGTAGGTGCACTCGAGGATC	60°C	This study
CheesyTer_presence	Cluster assignment, Presence/Absence	Positive or negative PCR	ProqFM164S02	CGTACGTCAAGCCTGGAATG	AAGGCCATCATCATCGACCT	60°C	Ropars et al. 2015
Wallaby_presence	Cluster assignment, Presence/Absence	Positive or negative PCR	ProqFM164S02	CGCTATAACGGAAGCAGGAG	CCCGTCCTTTTTAGACACCA	60°C	Ropars et al. 2015
Wallaby_absence	Cluster assignment, Presence/Absence	Positive or negative PCR	ProqFM164S02	AATGATCCAGTGTACGGGCT	AAGAGACAAGCAAAGGAGGC	60°C	Ropars et al. 2015
FM164_A_presence	Presence/Absence	Positive or negative PCR	ProqFM164S01	ATTCTGATCGCTGGCCATCT	CTAAACTAGATCCGTCAGCCG	65°C	This study
FM164_A_absence	Presence/Absence	Positive or negative PCR	ProqFM164S01	ATTCTGATCGCTGGCCATCT	GCCAAGAATAGCAACAGCCT	65°C	This study
FM164_B_presence	Presence/Absence	Positive or negative PCR	ProqFM164S01	CGTCGTCTTACTAGCGCAAC	ATGAGAGGAGGGCGTTGAAA	55°C	This study
FM164_B_absence	Presence/Absence	Positive or negative PCR	ProqFM164S01	CGTCGTCTTACTAGCGCAAC	CACCACATGACAAGCTCTGA	52°C	This study
FM164_E_presence	Presence/Absence	Positive or negative PCR	ProqFM164S05	GAGTCTGAGTCACGTCACCA	ATGTAGCTTACTCAGGCCGC	65°C	This study
FM164_E_absence	Presence/Absence	Positive or negative PCR	ProqFM164S05	CCACTCCATCTTTCACGTGAC	CCTGATTGGACACAGAGGGT	52°C	This study
UASWS_A_presence	Presence/Absence	Positive or negative PCR	JNNS01000352	GAATGCATTCCCATCCCCA	GAAGGAGGGTACGGTCTGAC	58°C	This study
UASWS_A_absence	Presence/Absence	Positive or negative PCR	JNNS01000352	GTTGCAGGCCATTTGAGTGA	ACATGTGCTCGAACCTTAGG	60°C	This study
UASWS_B_presence	Presence/Absence	Positive or negative PCR	JNNS01000402	TCATTACCTTCGAATGGCACG	AGCATAGTGGGAATGGCTTC	60°C	This study
UASWS_B_absence	Presence/Absence	Positive or negative PCR	JNNS01000402	GCAGTTATTCAGGCCACAGG	AACCACGAATTTCAGACGCT	60°C	This study
UASWS_C_presence	Presence/Absence	Positive or negative PCR	JNNS01000345	CTGCCATAGTGATGCTTGGG	GAAAAGGAATTGAGGCCACGG	60°C	This study
UASWS_C_absence	Presence/Absence	Positive or negative PCR	JNNS01000345	TGAATCACGTACATGTAGCGC	ATCGGCTAGGCTCGGAATTT	60°C	This study
UASWS_D _presence	Presence/Absence	Positive or negative PCR	JNNS01000393	GGCTGCCTATGTGTTGAATCT	GGGAGTAAATCAGGGTCGCT	60°C	This study
UASWS_D _absence	Presence/Absence	Positive or negative PCR	JNNS01000393	GGCTGCCTATGTGTTGAATCT	TCCCGCTTTATCATGGAGGT	60°C	This study
UASWS_E_presence	Presence/Absence	Positive or negative PCR	JNNS01000281	CTTCAGAATATTGCTTTGACCGT	ATCCAATTATAAGTATGCGTGGC	60°C	This study
Strain_spe_1	Strain specific	Sanger sequencing	ProqFM164S01	GCTTCTGGTGTTCTATGGTAG	CGCATGGTGCTCCAGTTCTA	60°C	This study
Strain_spe_2	Strain specific	Sanger sequencing	ProqFM164S01	CGCAATTCACTCTAGCGCCC	AGGACGATGGTTTCTTGGAT	60°C	This study
Strain_spe_3	Strain specific	Sanger sequencing	ProqFM164S01	TCGGTTGAGATACGAGGAAG	TTCTAGGAAGATCGAATGAT	60°C	This study
Strain_spe_4	Strain specific	Sanger sequencing	ProqFM164S01	GTTCGTAGAATCGGTATTCC	TGCATACTACAGCCGACTTC	60°C	This study
