## Supplementary material for "Independent domestication events in the blue-cheese fungus *Penicillium roqueforti*": Table S3

### Sheet: SummaryData
Strain	LCP Number	Population	Sporulation on Malt (DO)	Sporulation on Bread medium (DO)	Sporulation on Cheese medium (DO)	Proteolysis at 7 Days (mm)	Proteolysis at 14 Days (mm)	Proteolysis at 21 Days (mm)	Proteolysis at 28 Days (mm)	Lipolysis at 7 Days (mm)	Lipolysis at 14 Days (mm)	Lipolysis at 21 Days (mm)	Lipolysis at 28 Days (mm)	Growth on Bread	Cheese Cavities Colonization (%)	Growth on Cheese (Day)	Growth on Cheese medium + Salt (Day)	Growth on Malt (Day)	Growth on Malt + Salt (Day)
FM164	FM164	non-Roquefort	0.131	0.121	0.13	0	0	0	12.5	5	16	23	28	200	x	3	5	4.67	9
LCP00146	146	non-Roquefort	0.157	0.155	0.126	9	21	31	40	6	11	17	21	211.667	60.55	x	x	x	x
LCP06097	6097	non-Roquefort	0.206	0.261	0.43	9.5	23.5	33	40	3.5	7	14	24.5	x	x	x	x	x	x
LCP06129	6129	non-Roquefort	0.208	0.232	0.131	4	19	28.5	37	4.5	6	8.5	10	215	80.8667	3	6	4	9.67
LCP06132	6132	non-Roquefort	0.195	0.294	0.416	9	21.5	32	41.5	11	22.5	30.5	39	260	x	x	x	x	x
LCP06133	6133	non-Roquefort	0.211	0.187	0.197	0	8.5	15.5	22.5	4.5	12.5	20	26.5	167.5	x	x	x	x	x
LCP06134	6134	non-Roquefort	0.216	0.308	0.106	8	23	32	41	7	14.5	22.5	30.5	203.333	x	x	x	x	x
LCP06135	6135	non-Roquefort	0.349	0.243	0.143	9.5	20	29	39	4	11.5	19	31	193.333	x	x	x	x	x
LCP06138	6138	non-Roquefort	0.225	0.599	0.201	0	0	6.5	15	4	13	23	34.5	x	x	3	7	4	13
LCP06146	6146	non-Roquefort	0.181	0.162	0.177	10	23.5	32	42	4.5	11	21	30.5	x	x	x	x	x	x
LCP06147	6147	non-Roquefort	0.274	0.246	0.152	0	0	5.5	11.5	3.5	9.5	17	23.5	x	x	x	x	x	x
LCP06148	6148	non-Roquefort	0.253	0.243	0.221	9.5	22	29.5	39	4	6.5	13.5	22.5	x	x	x	x	x	x
LCP06149	6149	non-Roquefort	0.153	0.184	0.256	9.5	22	29.5	40.5	4	10	19	28	x	x	x	x	x	x
LCP06151	6151	non-Roquefort	0.197	0.399	0.324	9.5	23	32.5	41.5	4.5	11	19.5	29.5	x	x	x	x	x	x
LCP06173	6173	non-Roquefort	0.531	0.133	0.156	0	8.5	17.5	24	7	16	24	32	151.667	x	x	x	x	x
LCP00148	148	Roquefort	0.274	0.416	0.131	0	0	0	7	4.5	12.5	18	22	160	x	4	9	4	22.67
LCP02939	2939	Roquefort	0.204	0.132	0.21	0	0	0	0	5.5	12.5	17	21.5	146.667	x	x	x	x	x
LCP04157	4157	Roquefort	0.154	0.236	0.169	0	10.5	16	18.5	4	13	17.5	21	166.667	x	3.67	10	4	19.67
LCP06096	6096	Roquefort	0.132	0.18	0.189	10.5	25	35	43	4	6.5	9.5	16	191.667	11.0333	3	8	4.33	15.67
LCP06128	6128	Roquefort	0.172	1.08	0.135	4	17	26	35	5.5	12	16	20.5	115	x	3	8.67	4	10
LCP06130	6130	Roquefort	0.116	0.692	0.179	11.5	24.5	32.5	42.5	6	11	15	18.5	128.333	x	x	x	x	x
LCP06131	6131	Roquefort	0.368	0.72	0.172	6	15.5	21.5	32	3	5.5	7	9.5	x	x	3	8.67	4	11
LCP06136	6136	Roquefort	0.256	0.245	0.11	5.5	15	22.5	28.5	5	9	13.5	17.5	146.667	x	x	x	x	x
LCP06137	6137	Roquefort	0.219	0.283	0.155	10	23.5	33.5	42	5	8	12	18.5	230	31.1333	x	x	x	x
LCP06152	6152	Roquefort	0.22	0.491	0.243	5.5	15.5	23.5	33.5	0	7.5	12	16.5	x	x	x	x	x	x
LCP06156	6156	Roquefort	0.202	0.425	0.204	9.5	21.5	31	40	5	6.5	12.5	20	x	x	x	x	x	x
LCP06158	6158	Roquefort	0.25	1.004	0.185	9.5	22	31.5	41.5	4	6	11.5	18.5	x	x	x	x	x	x
LCP06163	6163	Roquefort	0.228	0.901	0.18	9.5	22	31	41.5	4.5	6	10.5	18	x	x	x	x	x	x
LCP06164	6164	Roquefort	0.19	0.363	0.198	10	22.5	31.5	40.5	4	7.5	12	18	x	x	x	x	x	x
LCP06169	6169	Roquefort	0.208	0.354	0.242	12	25.5	33	43.5	4.5	6.5	8	13	x	x	x	x	x	x
LCP06199	6199	Roquefort	x	x	x	x	x	x	x	x	x	x	x	x	x	3	9	4.5	13
LCP06471	6471	Roquefort	x	x	x	x	x	x	x	x	x	x	x	x	x	3.33	4.33	4	13
LCP03676	3676	silage/food spoiler	0.197	0.459	0.161	0	14.5	22	31.5	3	7.5	14	19.5	x	x	x	x	x	x
LCP03914	3914	silage/food spoiler	0.156	0.34	0.24	5.5	20.5	30	39.5	4	7.5	12	18	170	x	x	x	x	x
LCP03969	3969	silage/food spoiler	0.163	0.22	0.187	5	17.5	25.5	33.5	6	12	20	26	245	7.6	x	x	x	x
LCP04180	4180	silage/food spoiler	0.15	0.305	0.153	0	15.5	24	32	4	6.5	12.5	18.5	165	x	x	x	x	x
LCP05885	5885	silage/food spoiler	0.228	0.631	0.116	5.5	19	28.5	37	4.5	15.5	22.5	28.5	207.5	20.9	3	4.33	5	11.67
LCP06043	6043	silage/food spoiler	0.216	0.382	0.232	7	22	31	40	3	5	7	9	188.333	x	3	7.67	4.33	11
LCP06059	6059	silage/food spoiler	0.184	0.142	0.184	6	19	30.5	39.5	4	7	16	25	x	x	3	8	4.33	9.67
LCP06607	6607	silage/food spoiler	0.107	0.302	0.196	8	21	30.5	41.5	4.5	12	15.5	22.5	x	x	x	x	x	x
LCP06608	6608	silage/food spoiler	0.257	0.154	0.217	3	16	24.5	33	4	7.5	12	21	x	x	x	x	x	x
LCP06609	6609	silage/food spoiler	0.195	0.419	0.202	3	17	25	36	3.5	5.5	10	18.5	x	x	x	x	x	x
LCP04111	4111	lumber/food spoiler	0.212	0.169	0.133	7	19	28	36	4	11.5	19.5	26	x	x	x	x	x	x
LCP05419	5419	lumber/food spoiler	0.143	0.78	0.139	7	18.5	29.5	37.5	3.5	7.5	17	25	x	x	3	6.33	6	10
LCP06037	6037	lumber/food spoiler	0.102	0.147	0.1	4	16	24.5	32.5	4	6	13.5	20.5	280	48.7	3.67	8	3.67	8.33
LCP06039	6039	lumber/food spoiler	0.183	0.391	0.145	5	18.5	30	37.5	5.5	14	21.5	29.5	x	x	x	x	x	x
LCP06040	6040	lumber/food spoiler	0.29	0.151	0.167	10	23.5	34	42	3.5	6	13	20.5	170	x	3.33	5	4	7.33
LCP06060	6060	lumber/food spoiler	0.16	0.271	0.254	8.5	22.5	33.5	41.5	4.5	11	19	26.5	153.333	x	3	10	4	10
LCP06064	6064	lumber/food spoiler	0.2	0.298	0.148	6.5	19	29	38.5	4	6	10.5	20	x	x	3	10	5	9
LCP05618	5618	P. paneum	x	x	x	x	x	x	x	x	x	x	x	263.333	59.2333	x	x	x	x
LCP06061	6061	P. paneum	x	x	x	x	x	x	x	x	x	x	x	236.667	52.25	x	x	x	x
Number of Data			47	47	47	47	47	47	47	47	47	47	47	24	7	18	18	18	18
