## Supplementary material for "Independent domestication events in the blue-cheese fungus *Penicillium roqueforti*": Table S4

### Sheet: Feuil1
Analysis/Experiment	Response variable	Explanotary variable	Test	Statistics (c2 or F-ratio)	df	P value
Nucleotidic divseristy	Qp	P. roqueforti population (Roquefort, non-Roquefort, silage/food spoiler, lumber/food spoiler)	Kruskal-Wallis	578.4	3	<0.0001*
		P. roqueforti population (Roquefort , non-Roquefort)	Kruskal-Wallis	108.6	1	<0.0001*
Linkage disequilibrium (LD)	LD	P. roqueforti population (Roquefort, non-Roquefort, silage/food spoiler, lumber/food spoiler)	Kruskal-Wallis	364.8	3	<0.0001*
Genetic diversity	Qw	P. roqueforti population (Roquefort, non-Roquefort, silage/food spoiler, lumber/food spoiler)	Kruskal-Wallis	926.49	3	<0.0001*
		P. roqueforti population (Roquefort , non-Roquefort)	Kruskal-Wallis	178.03	1	<0.0001*
Experimental cheese colonization		P. roqueforti population (Roquefort, non-Roquefort, non-Cheese(silage/food spoiler + lumber/food spoiler))	ANOVA	4.7	2	<0.0001*
Growth on bread medium	Growth rate	P. roqueforti population (Roquefort, non-Roquefort, silage/food spoiler, lumber/food spoiler)	Kruskal-Wallis	5.9	3	0.1178
		P. roqueforti population (Roquefort , non-Roquefort)	Pairwise Wilocoxon test FDR corrected		1	0.19
Lipolysis	Number of cm of lipolysed medium	P. roqueforti population (Roquefort, non-Roquefort, silage/food spoiler, lumber/food spoiler) within Day of Measure	Repeated Measure ANOVA	7.87	9	<0.0001*
Proteolysis	Number of cm of proteolysed medium	P. roqueforti population (Roquefort, non-Roquefort, silage/food spoiler, lumber/food spoiler) within Day of Measure	Friedman's test	23.333	5	0.0003
Sporulation on malt	Number of spores	P. roqueforti population (Roquefort, non-Roquefort, silage/food spoiler, lumber/food spoiler)	ANOVA	1.166	3	0.334
Sporulation on bread		P. roqueforti population (Roquefort, non-Roquefort, silage/food spoiler, lumber/food spoiler)	ANOVA	3.546	3	0.0221*
Sporulation on cheese		P. roqueforti population (Roquefort, non-Roquefort, silage/food spoiler, lumber/food spoiler)	ANOVA	1.209	3	0.318
Salt tolerance	Growth rate	Presence/absence of salt	ANOVA	175.78	1	<0.0001*
		Medium (malt/cheese)		38.06	1	<0.0001*
		P. roqueforti population (Roquefort, non-Roquefort, silage/food spoiler, lumber/food spoiler)		3.83	3	0.0144*
		Medium x salt		12.86	1	0.0007*
		P. roqueforti population (Roquefort, non-Roquefort, silage/food spoiler, lumber/food spoiler) x medium		1.82	3	0.0939
		P. roqueforti population (Roquefort, non-Roquefort, silage/food spoiler, lumber/food spoiler) x salt		4.16	3	0.01*
